# Natural Language Processing-like Deep Learning Aided in Identification and Validation of Thiosulfinate Tolerance Clusters in Diverse Bacteria

**DOI:** 10.1101/2024.09.03.611110

**Authors:** Brendon K. Myers, Anuj Lamichhane, Brian H. Kvitko, Bhabesh Dutta

**Author notes:** Corresponding Authors: Bhabesh Dutta, Brian H. Kvitko, **Email:**. **Author Contributions:** BKM conducted all computational analysis. AL designed the gene validation experiments. BHK offered expertise in allicin tolerance, bacterial genetics, and protein biochemistry. BD funded the project. BKM and BD designed the project. BKM wrote the initial drafts of the manuscript. AL, BHK, and BD provided input on the manuscript. **Competing Interest Statement:** The authors declare that they have no known competing financial interests or personal relationships that could have appeared to influence the work reported in this paper.

## Abstract

Allicin tolerance (*alt*) clusters in phytopathogenic bacteria, which provide resistance to thiosulfinates like allicin, are challenging to find using conventional approaches due to their varied architecture and the paradox of being vertically maintained within genera despite likely being horizontally transferred. This results in significant sequential diversity that further complicates their identification. Natural language processing (NLP) - like techniques, such as those used in DeepBGC, offers a promising solution by treating gene clusters like a language, allowing for identifying and collecting gene clusters based on patterns and relationships within the sequences. We curated and validated *alt*-like clusters in *Pantoea ananatis* 97-1R (PA), *Burkholderia gladioli* pv. *gladioli* FDAARGOS 389 (BG), and *Pseudomonas syringae* pv. tomato DC3000 –(PTO). Leveraging sequences from the RefSeq bacterial database, we conducted comparative analyses of gene synteny, gene/protein sequences, protein structures, and predicted protein interactions. This approach enabled the discovery of several novel *alt*-like clusters previously undetectable by other methods, which were further validated experimentally. Our work highlights the effectiveness of NLP-like techniques for identifying underrepresented gene clusters and expands our understanding of the diversity and utility of *alt*-like clusters in diverse bacterial genera. This work demonstrates the potential of these techniques to simplify the identification process and enhance the applicability of biological data in real-world scenarios.

**Significance Statement:** Thiosulfinates, like allicin, are potent antifeedants and antimicrobials produced by *Allium* species and pose a challenge for phytopathogenic bacteria. Phytopathogenic bacteria have been shown to utilize an allicin tolerance (*alt*) gene cluster to circumvent this host response, leading to economically significant yield losses. Due to the complexity of mining these clusters, we applied techniques akin to natural language processing to analyze Pfam domains and gene proximity. This approach led to the identification of novel *alt*-like gene clusters, showcasing the potential of artificial intelligence to reveal elusive and underrepresented genetic clusters and enhance our understanding of their diversity and role across various bacterial genera.
