## Supplementary material for "Natural Language Processing-like Deep Learning Aided in Identification and Validation of Thiosulfinate Tolerance Clusters in Diverse Bacteria": All_Supplemental_Files: Supplementary file 1.xlsx

### Sheet: altR
Sequence	Pantoea Zeal Score	Burkholderia Zeal Score	Pseudomonas Zeal Score	Pseudomonas 2 Zeal Score
NZ_ALJV01000040.1	0.83	0.79	0.83	0.83
NZ_CABVHG010000053.1_2	0.93	0.87	0.9	0.88
NZ_CP011507.1	0.89	0.73	0.75	0.75
NZ_CP048883.1	0.88	0.94	0.93	0.88
NZ_JACYMP010000026.1	0.91	0.86	0.89	0.86
NZ_JACYMQ010000012.1	0.93	0.86	0.93	0.91
NZ_JADWOR010000001.1	0.93	0.86	0.93	0.91
NZ_JZTH01000041.1	0.93	0.88	0.95	0.93
NZ_LMJE01000002.1	0.78	0.73	0.76	0.75
NZ_MRST01000027.1_2	0.96	0.96	0.97	0.97
NZ_NKFY01000021.1	0.92	0.84	0.91	0.88
NZ_PKRQ01000017.1_2	0.86	0.86	0.85	0.87

### Sheet: altA
Sequence	Pantoea Zeal Score	Burkholderia Zeal Score	Pseudomonas Zeal Score
NZ_AZRW02000003.1	0.95	0.95	0.95
NZ_CP073365.1	0.86	0.67	0.84
NZ_JACYMQ010000012.1	0.91	0.95	0.93
NZ_JAGKQT010000016.1	0.76	0.79	0.71
NZ_JAGSNU010000014.1	0.89	0.85	0.83
NZ_LBHT010000140.1	0.83	0.9	0.83
NZ_MDER010000052.1	0.49	0.53	0.43
NZ_MOAL010000004.1	0.94	0.97	0.96
NZ_MQWX010000046.1	0.96	0.95	0.95
NZ_RQXU010000032.1	0.88	0.9	0.85

### Sheet: altJ
Sequence	Pantoea Zeal Score	Burkholderia Zeal Score	Pseudomonas Zeal Score
NZ_BMKR010000029.1	0.95	0.95	0.93
NZ_CP015199.1_3	0.94	0.94	0.94
NZ_CP048883.1_2	0.84	0.8	0.81
NZ_CP048883.1_3	0.74	0.69	0.7
NZ_JTHP010000040.1	0.78	0.78	0.79
NZ_OBMU010000004.1	0.93	0.95	0.95
NZ_PKRQ010000017.1	0.75	0.73	0.71

### Sheet: altE
Sequence	Pantoea Zeal Score	Burkholderia Zeal Score	Pseudomonas Zeal Score
NZ_ALJV010000040.1	0.66	0.66	0.68
NZ_CMO02866.1	0.93	0.91	0.94
NZ_CP072478.1	0.69	0.7	0.69
NZ_JABANZ010000022.1	0.98	0.96	0.97
NZ_JACSXQ010000006.1	0.97	0.95	0.96
NZ_LMJE010000002.1	0.7	0.69	0.72
NZ_NKFY010000021.1	0.69	0.68	0.67
NZ_OBMU010000004.1	0.94	0.9	0.92
NZ_OVCW010000029.1	0.96	0.93	0.96
NZ_PKRQ010000017.1	0.7	0.69	0.69
NZ_VTXP010000004.1	0.71	0.67	0.68

### Sheet: altC
Sequence	Pantoea Zeal Score	Burkholderia Zeal Score	Pseudomonas Zeal Score
NZ_CM017506.1	0.41	0.39	0.44
NZ_CP024936.1	0.99	0.98	0.97
NZ_CP048883.1	0.91	0.92	0.92
NZ_CP073365.1	0.89	0.89	0.92
NZ_JACSXQ010000006.1	0.99	0.98	0.97
NZ_JACYMQ010000012.1	0.98	0.97	0.98
NZ_JADWOR010000001.1_2	0.76	0.74	0.77
NZ_JAGKQT010000016.1	0.71	0.69	0.73
NZ_JZTH010000041.1	0.94	0.97	0.96
NZ_LMGQ010000029.1	0.96	0.96	0.99
NZ_MQWX010000046.1	0.97	0.99	0.95
NZ_NROQ01000155.1	0.98	0.98	0.97
