## Supplementary material for "Natural Language Processing-like Deep Learning Aided in Identification and Validation of Thiosulfinate Tolerance Clusters in Diverse Bacteria": All_Supplemental_Files: Supplementary table 1.xlsx

### Sheet: Sheet1
Sequence ID For Representative Cluster Genome	Number DeepBGC Recovered	Dominant Genus/Species	Percentage (if applicable)	Shannon-Wiener Index	Number from GenBank BLAST	Dominant Genus/Species	Percentage if Applicable	Shannon-Wiener Index
NZ_CP024936.1	93	Burkholderia spp.	24% Burkholderia cenocepacia	-0.657695	21	Burkholderia spp.	No Single Dominant	-2.53259
NZ_CP023524.1	67	Burkholderia cepacia	37% Burkholderia cepacia	-1.66364	21	Burkholderia spp.	No Single Dominant	-1.53259
NZ_JABANZ010000022.1	2	Erwinia spp.	NA	NA	9	Pant/Erw/Kleb/Duff	No Single Dominant	-1.73513
NZ_JAEHOQ010000017.1	1	Proteus vulgaris strain PR00166	NA	NA	3	Erwinia persicina	66% Erwinia persicina	-0.636514
NZ_JACSXQ010000006.1	56	Klebsiella spp.	34% Klebsiella pneumoniae	-2.44795	69	Klebsiella pneumoniae	30% Klebsiella pneumoniae	-2.75481
NZ_NROQ01000155.1	1	Cronobacter dublinensis strain cro910B	NA	NA	543	Klebsiella pneumoniae	37% Klebsiella pneumoniae	-2.67747
NZ_JACYMQ010000012.1	2	Erwinia spp.	NA	NA	402	Klebsiella pneumoniae	43% Klebsiella pneumoniae	-2.48387
NZ_LN907829.1	46	Pantoea spp.	72% Pantoea ananatis	-0.849222	37	Klebsiella sp.	No Single Dominant	-2.70178
NZ_CP020945.2	46	Pantoea ananatis	72% Pantoea ananatis	-0.849222	38	Klebsiella pneumoniae	18% Klebsiella pneumoniae	-2.64035
NZ_QENG01000047.1	1	Achromobacter insuavis strain 7393	NA	NA	0	NA	NA	NA
NZ_MQWX01000046.1	19	Stenotrophomonas maltophilia	63% Stenotrophomonas maltophilia	-1.20156	11	Burkholderia ambifaria	45% Burkholderia ambifaria	-1.41428
NZ_JAGSNU010000014.1	1	Acinetobacter nosocomialis	NA	NA	56	Klebsiella pneumoniae	25% Klebsiella pneumoniae	-2.5194
NZ_MRST01000027.1	1	Pseudomonas fluorescens strain EK007-RG4	NA	NA	39	Pseudomonas sp.	No true dominant	-3.35236
NZ_VTXP01000004.1	4	Vibrio/Photobacterium	NA	NA	37	Vibrio sp.	No Single Dominant	-2.82833
NZ_JTZH01000041.1	1	Pseudomonas aeruginosa strain AZPAE13866	NA	NA	0	NA	NA	NA
NZ_JAHZSG010000034.1	387	Klebsiella spp.	56% Klebsiella pneumoniae	-1.63367	500	Klebsiella pneumoniae	40.2% Klebsiella pneumoniae	-2.60188
NZ_CVIU01000009.1	19	Stenotrophomonas maltophilia	63% Stenotrophomonas maltophilia	-1.04659	31	Burkholderia ambifaria	23% Burkholderia ambifaria	-2.75505
NZ_OVCW01000029.1	354	Pseudomonas aeruginosa	77% Pseudomonas aeruginosa	-0.859948	50	Pseudomonas aeruginosa	82% Pseudomonas aeruginosa	-0.839168
NZ_CM002866.1	13	Stenotrophomonas maltophilia	84% Stenotrophomonas maltophilia	-0.535961	12	Burkholderia ambifaria	41.7% Burkholderia ambifaria	-1.58326
NZ_OBMU01000004.1	1	Novosphingobium sp. Chol11	NA	NA	9	Stenotrophomonas maltophilia	22.2% Stenotrophomonas maltophilia	-2.04319
NZ_RQXU01000032.1	1	Variovorax beijingensis strain T529	NA	NA	0	NA	NA	NA
NZ_MDER01000052.1	1	Paenibacillus nuruki	NA	NA	0	NA	NA	NA
NZ_BMKR01000029.1	6	Paenibacillus spp.	100% Paenibacillus	-1.56071	36	Bacillus velezensis	23% Bacillus velezensis	-2.5387
NZ_POVS01000012.1	8	Paenibacillus spp.	38% Paenibacillus peoriae	-1.32089	15	Paenibacillus sp.	No true dominant	-2.04888
NZ_JTHP01000040.1	2	Paenibacillus sp.	NA	NA	6	Paenibacillus polymyxa	66% Paenibacillus polymyxa	-1.24245
NZ_CP073365.1	1	Paenibacillus tritici strain PH55-1	NA	NA	3	Paenibacillus sp.	No Single Dominant	-1.09861
NZ_JADWOR010000001.1	1	Streptomyces sp. MC1	NA	NA	1	Streptomyces sp.	NA	NA
NZ_JAERLT010000015.1	1	Gluconobacter kondonii strain Dm-54	NA	NA	0	NA	NA	NA
NZ_CM017506.1	1	Niallia circulans strain FDAARGOS_343	NA	NA	0	NA	NA	NA
NZ_CP011507.1	1	Pseudomonas trivialis strain IHBB745	NA	NA	9	Pseudomonas fluorescens	22% Pseudomonas fluorescens	-2.19722
NZ_LBHT01000140.1	2	Pseudomonas psychrophila	NA	NA	39	Pseudomonas sp.	No true dominant	-3.20146
NZ_QFZI01000011.1	3	Pseudomonas spp.	NA	NA	17	Pseudomonas psychrophila	12% Pseudomonas psychrophila	-2.75167
NZ_LMGQ01000029.1	1	Pseudomonas sp. Root569	NA	NA	46	Pseudomonas sp.	No Single Dominant	-3.45164
NC_004578.1	50	Pseudomonas fluorescens	26% Pseudomonas fluorescens	-2.69236	37	Pseudomonas syringae pv. Tomato	10.8% Pseudomonas syringae pv. Tomato [and] DC3000	-3.32036
NZ_CABVHG010000053.1	1	Pseudomonas fluorescens isolate PS652	NA	NA	3	Pseudomonas sp.	No Single Dominant	NA
NZ_PKRQ01000017.1	1	Tabrizicola sp. TH137	NA	NA	0	NA	NA	NA
NZ_MVNV01000172.1	1	Streptomyces caniscabiei strain NRRL B-2801	NA	NA	0	NA	NA	NA
NZ_JACYMP010000026.1	3	Pseudomonas fluorescens	NA	NA	7	Pseudomonas orientalis	57% Pseudomonas orientalis	-1.15374
NZ_CP048883.1	1	Priestia megaterium strain Mes11	NA	NA	8	Paen/Preis	No Single Dominant	-1.25548
NZ_CP072478.1	1	Priestia aryabhattai strain LAD	NA	NA	13	Preistia sp.	No Single Dominant	-1.95126
NZ_AZRW02000003.1	32	Pseudomonas spp.	100% Pseudomonas spp.	-0.672216	22	Pseudomonas syringae pv. tomato	18% Pseudomonas syringae pv. Tomato and DC3000	-2.8152
NZ_MOAL01000004.1	1	Pseudomonas chlororaphis	NA	NA	0	NA	NA	NA
NZ_NKYF01000021.1	1	Pseudonocardia sp. MH-G8	NA	NA	0	NA	NA	NA
NZ_ALJV01000040.1	1	Paenibacillus polymyxa strain WLY78	NA	NA	14	Paenibacillus polymyxa	71% Paenibacillus polymyxa	-0.895333
NZ_CABVID010000013.1	1	Pseudomonas fluorescens isolate PS838	NA	NA	0	NA	NA	NA
NZ_NXNY01000052.1	2	E. coli	NA	NA	140	Escherichia coli	86% Escherichia coli	-0.733515
NZ_JAGKQT010000016.1	1	Priestia filamentosa strain JURBA-X	NA	NA	6	Priestia/Peribacillus	No Single Dominant	-1.32966
NZ_LMJE01000002.1	2	Rhizobium spp.	NA	NA	0	NA	NA	NA
