## Supplementary material for "Natural Language Processing-like Deep Learning Aided in Identification and Validation of Thiosulfinate Tolerance Clusters in Diverse Bacteria": All_Supplemental_Files: Supplementary table 2.xlsx

### Sheet: Sequences
Name	Bacterial Host Strain	altC_Sequence	altE_sequence
alt_NC_004578.1	Pseudomonas syringae pv. tomato str. DC3000	ATGCAAACCCCTTCAAAAAAATATGTCGTCGATATCTGGTCTGATTTTGTGTGTCCCTGGTGCTGGATTGCCAAGCGTCGTTTTGAAAACGCGCTTAATCGTTCTGGCATGCAGGACGATGTACAGGTCAATGTTCGGGCCTATCGATTGGCTGCAAATCAAGCTCCAGAACCGATGATCGGGGCCTTGAAACGTAAGCTTGGCAATCCAGCCTCCGCTGACTCAATGATGAGTACGGTTAGTAAATACGGGCGGGCCGATGGGCTGGATTACCGCTTCGATACCATGATGTTTGGCGATACTGCTGATGCTCATATCTTGGTGAAAGCGGTTGAAGATACTGCAGTGAAAAAGCGCCTGGTGGAGGCGCTGTATGAGCAAAGTACGAGCCATGGCAGG…	ATGCAAGATTGGAAGCAAGCCCGTAAAGACATCAACACTCGTTTGGTAGAGCTCAACGGCCTCTCCCCGGAGACCATGAAAGGCATGGCTGCACTCGGTGCCGCCGGTAGCAAAACCAATCACTTGGATGCAAAGACTCGCGAGCTGATCTCCCTGGCGGTGGCCGTAACAACTCGCTGCGATGGCTGTATCGCCTTCCACGCAGCTGAAGCCAAGAAGCTCGGTGTCACAAGTGAAGAAGTGGCCGAAGCACTGGGTGTGGCCATCAACATGAACGCCGGTGCAGCACTGGTGTACAGCACCCATGTTCTCGATGCGTTCGATAAGTCCTGA
alt_NZ_CABVID010000013.1	Pseudomonas fluorescens isolate PS838	ATGAGCAGCGTTTCTAAAAATTTTGTAGTAGATATTTGGTCGGACTACGTCTGTCCTTGGTGCTGGGTCGCGAAGCGTCGTTTCGAAAATGCACTTGCAAGCTTCCCATACAAAGACAGTGTTCAAGTCAATGTAAGAGCGTACCGTCTTGCCCCGAACCATGTTGCTGAGCCTATGGTTGGAGCCCTAAAACGTAAATTAGGTAGTCCGGTCTCTGCTGTTAGTATGATGAGTGCGGTGAAGCAATATGGCCAATCTTCGGGGCTTGATTATCGTTTCGAAACCATGCTGTTTGGTGATACTGCGGATGCGCACGTATTAGTCAAAGCAGTCGAAGATGAAGCCGTGAAAAAAGACCTGGTGGAAGCGCTCTATGAGCAAAGTACCACTCAGGGTAAA…	ATGCAAGATTGGAACCAAACTCGTAAAGACATCACCACCCGCTTGGTGCAACTCAATGGCCTGTCACCGGAGACCATGAAAGGTGTGACTTCGCTGGGCAATGCCGGAGCAAAAACAAACCATCTTGACGCTAAAACTCGTGAACTGATTTCGCTCGCTGTAGCGGTGACCACCCGCTGTGACGGCTGCATTGCTTTCCACGCTGCTGAGGCCAAAAAGCTAGGTGTAACAACTGAAGAGGTCTCAGAAGCTTTGGGCGTAGCGATCAACATGAACGCTGGTGCTGCATTGGTTTACAGTACTCACGTTTTGGATGCATTCGACAAGTCTTAA
alt_NZ_CADEZZ010000023.1	Burkholderia gladioli strain BCC1802	ATGAAGCGGGTCAATGTAGAAGTGTGGTCGGACTTTGTCTGCCCCTGGTGCTGGATCGCAAAACGACGCCTGGAAAAAGCGATAGAAGGCGTGACGCAGCACGTCGACGTGGTCGTGACACACAAGTCCTACCGTCTTGCGCGAGGCATGGTTCCGACCGGCTTTACAGACGCGCTTTATGCCAAGTTCGGAAAACCGACAGCAGCGCAAAGAATGATAGATGCGGTGTGCTCGGTCGGAGCCCAGGAAGGTCTGAACTACCGATTCGAGACCATGCGCTTTGGCGATACGAGCGACGCGCACCTACTCGTCAAAAGTGTCCAAACGCCCGAAGACAAACAACGGATGATCGAAGCGATCTACAGGGCCGCGACGACCGACGGGATTGACATCTTCGAT…	ATGGAAACCTGGACTGAAACAATCGGCGCCGTCACCCGTCGCGTGCATGAACTCGCACGGTACACCCCGGACACGCTCAAAGGCGTTGGTTTGCTCGGTGCCGCCGGCACCAAGACAAATCATCTCGACGCAAAGACGCGAGAACTGATTGCGTTGGCAGTCGCTGTCACAACACGCTGCGACGGCTGCATCGCTTTTCACGCGGCAGAAGCCAACAAGCTCGGTGTGACGAAGGAGGAAGTCGCAGAAGCACTTGGTGTCGCCATCAATCTCAATGCCGGCGCCGCTGTGGTCTATAGCACTCATGTGCTCGACGCGCTGGACCATCTCGGTCGCGAGTAA
alt_NZ_CP020945.2	Pantoea ananatis strain PNA 97-1R	ATGCAAAGCCTTAAGCCCGTCATAACTATAGATATCTGGTCCGATCTGGTCTGTCCCTGGTGCTGGATCGCCAAAAAACGCTTTGAGAAAGGCCTGGCAGCGTTTGAACACCGCGACCGCGTGGTCATCCGTCAGCACAGCTTCCGGATTGCCGAAGGCATGCCGGCCATGCCTTTCCGCGATGCGCTCTACAAAAAGCTCGGCGGTCAGAGCAACGCTGAGCTGATGATGAATCAGGTGGATACGGCCGCGAAGTCAGAGGGACTGCGGTACAACTTTGACACCATGCTGTTCGGGGATACCGAAGATGCGCTGACCCTGCTGGCTGCTGCACGGCAGGCAGGACTAGGGGAGGTGATGACCGAACGATTCTATCTTGCAGGTACCACCGAAGGGCGA…	ATGCATGACTGGAGCAATTACCGGCAGGAATTAATGCAGCGCCTCGGCGAGCTGGGCAAGCTGGCGCCGGACACTATGAAAGGCGTTGTTGCACTGGGCGCTGCAGGCAATAAAACCGACCTGCTCGGTGCAAAGGTCCGGGAACTGATAGCCCTGGCATGTGCGGTGACAACCCGTTGCGACGGCTGCATTGCGTTTCACGCGGAGGCCGCAATCAAGGCCGGCGCAACGGATGAAGAAATTGCCGAAGCGCTGGGCGTTGCCATCAATCTGAATGCGGGTGCCGCTGCCGTATATTCAGCCCGAACCCTGGATGCGGTCAGCCAGCTGCGCGGTTAA
alt_NZ_CP072478.1	Priestia aryabhattai strain LAD	ATGAAAATTGAAATCTGGTCTGATATTGCATGTCCATTCTGTTATATTGGAAAACAAAATTTAGAGAATGCGTTAGCTGAATTCCCTTATAAAGATCAAGTAGACATTGAATTCAAAAGTTTTGAACTTGATCCAAATGCATCACTATATGATGGGACAAAATATGTTGAAAATTTATCTTTTAAATTTGGAGGCATGGCGCAAGCAAAACAATTTATTACTCAATTAACTCAACAAGCGAAAAATGTGGGCTTAACTTTTAACTTCGATGAAATGAAATCAACGAATACATTTAATGCTCACCGCTTAGCAAAATGGGCAAAAACTCAAGGTAAAGAAGCCATTGTTAATGAAAAGTTACTTTCTGCATACTTTACGGAGTCTAAAGATGTAGGAGAT…	ATGAATCAAAACGATAGTTTATATAAAAAATCACATTTTAACCGTTTAGGTGAATTTAGTACACTTTCACCTGAAAGCTTTAAAACATTTGTAGCTTTTGACAAAAAAGCGTTATCTGAAGGAAAGTTAACAGCTAAATTAAAGGAATTAATTGCAGTTGCTGTTGCTCATACGACTGGATGTCCTCATTGTATTGATTTTCATGTTAAACAAGTTAAAAAACATAGAGCTTCCAAGGAAGAAATGGCTGAATCAATTATGGTAGCAACTGCCCTGAAAGCAGGATCTGCTCTTGCTCATGGCGTCAATGCTTTAAACGCTTATGATGGAACAGCTGATGATGAATTATATCGAGCTTCTTATATCAACCGACTAAAAGAGTTTTCTCAGTTAGATGGA…
alt_NZ_JACSXQ010000006.1	Rahnella aquatilis strain Ra9-2	ATGCAAACCCTTAAGCCGATTATTACGATAGATATCTGGTCAGATCTGGTCTGCCCCTGGTGTTGGATTGCCAAAAAGCGTTTCGAACAGGGCCTTGCCGCCTTTGAACACAAGGAACAGGTCGTGGTCCGCCACCACAGTTTCCGTATTTCCGGCGACCGGCCTGCCGTGCCGTTCCGCAAAGCCCTTTACAAGAAGTTTGGCGGGGAACATGGGGCGGAACTGATGATGAATCAGGTGGGCACGGCCGGGAAGGCAGAAGGGCTCCAGTATAACTTTGACACCATGCTCTTTGGCGATACCGAAGATGCCCATACGCTGCTCGCGGCTGCACGTCACGCCAATATGGGCGACGCCATGGCAGAACGGTTTTATCGGGCCAGTGTGACTGAGGGGCGT…	ATGTTAGATTGGAATGAATACCGCTCAGAAGTGATGCAACGTGTTGGTGACCTGGGTAAATTGGCCCCGGATACGTTAAAAGGCGTTATGGCTCTGGGCAACGCCGGCAATAAGACCAACCTTCTTGGCGCGAAAGTGCGTGAACTGATTGCACTGGCTTGTGCGGTGACGACTCGCTGTGATGGTTGCATTGCCGTTCATGCCGAAGCTGCCGTTAAAGCTGGCGCCACAGAAGAAGAAATTGCTGAAGCCCTGGGTGTGGCAATCAACCTGAATGCAGGTGCTGCCGTGGTCTATTCCGCACGTACGCTGGATGCGATTAAGCAACTGAAAGCGTAA
alt_NZ_JACYMQ010000012.1	Erwinia persicina strain CFBP8795	ATGCAAACCCTCAAGCCTGTTATCACCCTGGATATCTGGTCAGATTTAGTCTGTCCGTGGTGCTGGATCGCCAAAAAACGCTTTGAAAAAGGGCTGGCCGCCTTCGAACACCGCGACAGCGTGGTGATACGCCACCACGCGTTTCGTATCTCAGGCGAGCGCCCGGCACTACCCTTCCGGGAGGCGCTGTATAAAAAATTCGGCGGGCAGCAGGGCGCCGAACTGATGATGAATCAGGTGGCAACGGCCGGTAAGTCAGAAGGCCTTCAGTACAATTTTGACACCATGCTGTTTGGCGATACTGAAGATGCGCTGACGCTGCTGGCTGCTGCACGCCAGGGGGGCGTGGGTGATGCGGTTGCAGAGCGCCTGTATTTGGCCGGCACCACCGAAGGGCGT…	ATGCAGGACTGGAATAATTACCGTACAGAACTGATGCAGCGCCTTGGCCAGCTTGGCAAGCTTGCCCCTGAAACCATGAAGGGCGTGGTGACGCTTGGCAGCGCGGGTAACAAAACCGATCTGCTTGGCGCAAAGGTCCGCGAGCTTATCGCACTCGCCTGCGCAGTCACTACCCGCTGCGACGGCTGTATTGCGTTTCACGCGGAGGCCGCCATCAAAGCCGGTGCCACCGATGATGAAATTGCCGAGGCTCTGGGCGTGGCCATCAACCTGAACGCCGGCGCGGCGGCAGTCTATTCTGCCCGCACGCTGGATGCCGTCAGCCAGATGAGAGGCTGA
alt_NZ_JAERLT010000015.1	Gluconobacter kondonii strain Dm-54	AATCACCGTCGGCAGCTACGGCGTCGAGTGCGGAAGCCAAAGCAGGTCTCGGTGGCCTTGTAGCTGACGACGCAGTGCTTCGCGGAAAAGCTTGTGCTGCCGGAGTGCGCGAGGTCTGTCCTTACAGAACGGCAACTCCTCCTTGTCGCCGTGCGGCAACCGCTACGACAAGCGGAGGTGGAGCAGCGCTCGCTAAAGCCTTCGCTGGGCATGCGACAGCTTAAGCTCGCACAGCCAGTGCGGCTGAAGAAACCGGTTGCTCCGCTCCTGCGGGACCAGTTTTTACAGCTCCGGCAGCCAGCAATGCCGGAACATTTAGGCGAGTGAGTAGTGGACACGCTGTTGGCCGCTCGACTACGAGAACTGGTCACGTACGCGCCGTCACCACAGCGGCTTTGC…	ATGGAAAAGAAATGGTTCGGAGAGCTGACGGCGGTGGTCAAGCGCGTCACTCGCTTCAACAAAGTGAATGCTCCCGTGGCGTCCGCGTTCCACAAGCTGGAAACCTCTACGCGGGAAGGCAACGTGCTCGACGCCAAGACGCATGAGCTGATTTCCTTGGCGGTGGCAGTGACCACGCGTTGTGATGGCTGCATCGCCGCTCACGCTGGCGCTGCCAAGCGTGCCGGGGCCAGCAAGGAAGAGGTGGCTGCTGCCCTGGGCACTGCGATCGCGCTGAATGCCGGCGCCGCCTACGTGTACTCCTCCCGCGCCTTCGAGGCGTTTGAGGAACTGGAAGCGTGA
alt_NZ_MDER01000052.1	Paenibacillus nuruki strain TI45-13ar	ATGAATATTGAAATCTGGTCTGATATTGCTTGTCCATTCTGTTATATTGGTAAGCAAAATCTAGAGAAAGCTTTAGGTCAATTTCCTCATCAAGATAAAATAAATATAGAATATAAAAGTTTTGAACTCGACCCAGCTGCTGTTTCTTATAATGGAACTAGCTTTGTAGATAAGTTAACTCCTAAGTTTGGTGGAAAAGAACAAGCGAAAGAGTTCTTAAATCATTTAACACAACAAGCGGAGAATGTGGGATTACATTTTCAATTGGATAATCTCAAATCAACTAATACATTGGATGCTCATCGCTTACTGAAATGGGCGAAAACAAAAGGTAAAGACTTGGTACTCAATGAAAAATTACTGATTGCACATTTCACTGAATCGCAAGATGTAGGCGAT…	ATGAGTGATCAAACAAGTTTATTTACAAAATCAAATTTTAAACGTATTGGAGAATTTAATTCTATTTCTCCAGAAATATTTAAATCCTTTGTAACTTTTGAAAAATTAGCATTAGCTGAAGGTAAGCTATCAGCTAAATTCAAAGAAATCATTGCGATCGCTATCGCCCATATTACAGGATGCCCTTATTGTATTGAGGCTCATGTAAAACAAGCAAAAAAAAATGGTGTGTCCAAAGAAGAAATGGCAGAGTCTATCATGGTGGCTACTGCGCTTAAAGCCGGTTCAGCAATGGCTCATGGAGTTAACGCATTGAATGCTTATGATGGAAATAGTGATGATGAATTATATCGTGCCTCTTATATTCATCGTTTAGGTGAATTTACGCAACTAAGCGGA…
alt_NZ_MQWX01000046.1	Stenotrophomonas maltophilia strain CV_2003_STM1	ATGAAAACGGTCAAGGTGGACATCTGGTCGGACTACGTCTGCCCGTGGTGTTGGATTGCAAAAAAGCGCTTTGAAAAGGCGGTGGATGCGCTGGCAGGACAGGTCCAGGTTGAGGTGACTCACAAGGCCTATCGCCTTGCGCGAGGTGTCAAGCCGATGGACTACAAGACCGCGTTGTATCAGAAGCTGGGCGGTCCGGCGGGCGCAGATCGGATGATGGCGGCCGTCAGCACGAATGGCATCCTGGAAGGCTTGGTCTACAACTTCGACACCATGCGTTTCGGTGATACGACGGTTGCGCATGCGCTGGTCAAGAGTATCCGCTCCCCGGTGGTGTCCCAGCTGCTGAGCGAGCGCATCTACAAAGCAGCGACCACCGATGGCATCGACATCTTTGAC…	ATGGAAAAGAAATGGACCGAAGAGCTGAAGTCGCTCATCAAGCGGGTCAGCAGCTTCAACAAGGCCAATGCTCCTGTGGCCAGCGCCTTCCATAAGCTGGAACTGGCCACCCGTGAGGGCAACGTGCTGGACGCCAAGACGCATGAGCTGATCTCGCTGGCGGTGGCCGTGACCACCCGGTGCGATGGCTGCATCGCCGCACACGCCGGCGCGGCCAAGAAGGCCGGTGCGACCAAGGAAGAGATTGCCGCTGCGTTGGGCACCGCCATATCGCTCAACGCCGGCGCTGCTTACGTCTACTCTTCCCGCGCCCTCGAAGCGTATGGAGAGCTTGGCGCCTAA
alt_NZ_NROQ01000155.1	Cronobacter dublinensis strain cro910B3	ATGCAAACGCTGAAACCCACCCTTACCATCGATATCTGGTCAGATTTGGTCTGCCCGTGGTGCTGGATTGCTAAAAAAAGATTTGAACAGGGTCTGAATCGCTTTGAATTTCGCGACCAGGTGGTGATCCGCCATCACAGCTACCGTCTGGCCGGTGGTACTCCCGCGATGCCTTTTAAGGATGCCATCGTTAAAAAGCTGGGCAGTCAGCATTCAGCGGAGCTGATGATGAATCAGGTGGGCACCGCCGGTAAATCTGAAGGTCTGATCTACAACTTCGACGGCATGATGTTTGGTGATACAGAAGATGCACACACCCTGCTGGTTGCCGCGCGTAAGGCCGGAATTGCGGACGCGGTGGAAGAACGTTTTTATCATGGCAGTATCACCGAAGGTCGC…	TTAACCGCGTGCCTGACCGACGGCATCCAGAGTGCGGGCTGAATAAATGACCGCAGCGCCAGCGTTGAGGTTAATCGCCACGCCCAGCGCTTCAGCAATTTCAGCGTCGGTTGCACCGGCTTTCACAGCGGCGTCGGCGTGAAAAGCAATGCAGCCGTCGCAGCGAGTTGTGACTGCGCACGCCAGGGCAATGAGTTCACGCACTTTTGCGCCTAAAAGGTCAGTTTTGTTACCTGCGTTGCCCAGGGCAACCACGCCTTTCATGGTCTCGGGGGTCAGTTTGCCCAACTCGCCTAAACGTTGCATTAACTCTGAGCGATAGTTGTTCCAGTCCAGCAT
alt_NZ_OBMU01000004.1	Novosphingobium sp. Chol11	ATGAAGACTGTCAACGTAACGATTTGGTCAGACTTCGTGTGTCCGTGGTGCTGGATCGCGAAGCGTCGGTTCGACCATGCGGTCGCCGCGCTGGAAGGCGAGGTTGAGGTGGTCGTGACGACCAAGGCCTATCGCCTCGCCAAGGGGACGACGCCAATCAACTATATTCGCGCTGTCCACGCGAAGTTCGGCAACCCGGTCGCTGCGGACGGCATGATGACCGCTGTCGCCGAGAACGGGCGGCAGGAAGGGCTGGTCTACAACTTTCCGACCATGCGCTTTGGCGACACCAGTGACGCGCATGCCCTGTTGAAAAGCATCGCCGATACCGGCCTGCGCGAACGCGTGTCGGAACGGCTGTATCGCGCCGCGACGACGGACGGCCTCGATATCTTCGAC…	ATGGACATGAACTGGCCTGACACCTTGTCGTCGCTCGTCAAGCGGGTCGGCGTCTTTGCCAAGGCGAACCCGCCGGTGGCGAGCGCGTTTCACAAGCTGGAGACGGCAAGCCGCGAAACCGGCGTGCTGGATGCGAAAACGCACGAACTGATCTCGCTGGCGGTCGCGGTAACCACCCGCTGCGACGGCTGTATCGCCGCCCATGCCGGTGCGGCCCGGAAAGCGGGCGCGAGCAAGGAAGAGGTGGCCGCTGCCCTTGGCACGGCGATCGCGCTCAACGCCGGTGCCGCCTATGTCTACTCCTCGCGCGCGCTGGACGCCTATGAGGCACTCTGA
alt_NZ_VTXP01000004.1	Vibrio coralliilyticus strain 09-121-3	ATGAGTAATATGATTAAACTCGACATTATTAGTGATGTCGTTTGCCCTTGGTGCATTATTGGTTACAACCACTTACAAGCCGCTATTAAAGAGCTTGGCATTGAAGACCGCATCGAGATTGAATGGCAACCTTTTGAGCTCAATCCGGATATGCCTGCTGAGGGAGAAAACCTTCGTCAGCACGTTGCACGTAAATATGGCAGTAGCGTAGAGGAAAGTAAAAACGCGCGTATTCGTATCGCCAGCATTGGCGCGGAGCATGGCTTCAAGTTTAACTACTTTGATGACATGAAGATGGTGAACACATTTGACGCACACCTTCTGCTTGATTACGCCAAGAGTTTGGGCAAGCAGACTGAACTAAAAATGCGTTTATTTACCGCATTTTTCAGTGAGCAG…	TTAACGCTCGTTAGGATGCGTCCACGCATATTTTTGGAATGGCGCATCAGGTTCAGTATGTGCCAGTGCGTTAGTGAAGTTCGAGATAAGCTTTGCAGACAAACCCGTCAATACTTCAAGTGCTTGACGCTTGGTGAAACCTGCATCTAGGAAGGCTTGCAGTCTTTCATCACCAATATGACCACGGTTATCAAGCAGCTCTTTGGTAAAATCATGCAACGCTTGTAACTTCACATCAGGAATTGGAGTACCTTCGCGCAGCGCTTCAATCACTTCATCTGGCATTTTGCCTGCTTTCATCATCCATGTATGACCCGGAACGCAGTAGTGACAGTTGTTCTCAAAGTTCGCTGTCATGAAGACCACCTGCTGCTCTAGCGGGCTGAATGTTGTATTCTT…
alt_NZ_LMGQ01000029.1	Pseudomonas sp. Root569	ATGCAAACCCCTTCGAAAAAATACGTAGTCGATATCTGGTCGGATTATGTTTGTCCCTGGTGCTGGATTGCCAAGCGTCGTTTTGAAAAAGCGCTCGAAAACTTCCCGCAGAAAGATGATGTACAGGTCAACGTTCGTGCCTATCGACTGGCTGCAAATACCCCCCCTGAACCGATGATCGCGGCACTGAAACGTAAGCTCGGCAACCCAGATTCCGCAGAAGCGATGATGAATACGGTCAGTAAATATGGCCGAGGTGACGGGCTGGATTACCGCTTCGACACCATGATGTTTGGTGACACAACTGATGCTCATGTTCTGGTGAAAGCAGTTGAAGACACGACAGTCAAAAAGCGCCTTGTCGAGGCGCTGTACGAGCAAAGTACCAGCCACGGCAAG…	ATGCAAGATTGGAAGCAAACCCGCAAAGACATCAATACTCGTTTGGTAGAGCTCAGCGGCCTGTCGCCGGAAACGATGACAGGCATGGCCGCACTCGGCGGCGCTGGTGGGAAAACCAACCATCTAGACGCCAAGACTCGCGAGCTCATCTCCCTTGCAGTGGCCGTGACGACTCGTTGCGACGGCTGCATTGCATTCCACGCAGCTGAAGCCAAGAAGCTCGGTGTAACCAGTGAAGAGGTAGCAGAGGCACTGGGTGTGGCCATCAACATGAATGCTGGTGCTGCGCTGGTCTACAGCACTCACGTACTCGACGCGTTCGACAAGTCCTGAC
